# Single-cell chromatin profiling reveals demethylation-dependent metabolic vulnerabilities of breast cancer epigenome

**DOI:** 10.1101/2020.02.18.954495

**Authors:** Meena Kusi, Maryam Zand, Chun-Lin Lin, Chiou-Miin Wang, Nicholas D. Lucio, Nameer B. Kirma, Jianhua Ruan, Tim H.-M. Huang, Kohzoh Mitsuya

## Abstract

Metabolic reprogramming in cancer cells not only sustains bioenergetic and biosynthetic needs but also influences transcriptional programs, yet how chromatin regulatory networks are rewired by altered metabolism remains elusive. Here we investigate genome-scale chromatin remodeling in response to 2-hydroxyglutarate (2HG) oncometabolite using single-cell assay for transposase accessible chromatin with sequencing (scATAC-seq). We find that 2HG enantiomers differentially disrupt exquisite control of epigenome integrity by limiting α-ketoglutarate (αKG)-dependent DNA and histone demethylation, while enhanced cell-to-cell variability in the chromatin regulatory landscape is most evident upon exposure to L2HG enantiomer. Despite the highly heterogeneous responses, 2HG largely recapitulates two prominent hallmarks of the breast cancer epigenome, i.e., global loss of 5-hydroxymethylcytosine (5hmC) and promoter hypermethylation, particularly at tumor suppressor genes involved in DNA damage repair and checkpoint control. Single-cell mass cytometry further demonstrates downregulation of BRCA1, MSH2 and MLH1 in 2HG-responsive subpopulations, along with acute reversal of chromatin remodeling upon withdrawal. Collectively, this study provides a molecular basis for metabolism-epigenome coupling and identifies metabolic vulnerabilities imposed on the breast cancer epigenome.
