## Supplementary Table 1 for "Single-cell chromatin profiling reveals demethylation-dependent metabolic vulnerabilities of breast cancer epigenome"

### Sheet: H3K27_H3.1
Supplementary Table 1. Multiplexed chromatin profiling by mass spectrometry
Mark	Sample	Total Average Percent	Total Standard Deviation	Total Percent CV
H3.1: K27UN	Ctrl	17.1256901003642	0.324429707130589	1.89440370127736
H3.1: K27UN	D2HG	10.6614737871896	0.328560136134486	3.08175157293237
H3.1: K27UN	L2HG	12.9196344674404	0.234510384405247	1.8151472086633
H3.1: K27ME1	Ctrl	37.4984788458268	1.02520855910847	2.73400039325211
H3.1: K27ME1	D2HG	39.980560094807	1.02365390663639	2.56037910476736
H3.1: K27ME1	L2HG	36.4360828647303	0.453417070213973	1.24441771607912
H3.1: K27ME2	Ctrl	33.2643046111615	0.822687182021189	2.47318316627351
H3.1: K27ME2	D2HG	35.605254121099	0.547233580652495	1.53694614505845
H3.1: K27ME2	L2HG	36.2592557672975	0.40959586080086	1.12963118556415
H3.1: K27ME3	Ctrl	10.9732457807645	0.0927423477807908	0.845167871327212
H3.1: K27ME3	D2HG	12.6101240172226	0.366642719848744	2.90752667735854
H3.1: K27ME3	L2HG	12.4623515912459	0.414904749225644	3.32926531712594
H3.1: K27AC	Ctrl	1.13828066188293	0.11371286848311	9.989879674755
H3.1: K27AC	D2HG	1.14258797968185	0.0120390477052578	1.05366483101022
H3.1: K27AC	L2HG	1.9226753092859	0.104003503612419	5.40931186405294

### Sheet: H3K27_H3.3
Supplementary Table 1. Multiplexed chromatin profiling by mass spectrometry
Mark	Sample	Total Average Percent	Total Standard Deviation	Total Percent CV
H3.3: K27UN	Ctrl	23.9761038634541	0.712791058093028	2.97292279910211
H3.3: K27UN	D2HG	15.0663432314011	0.679389366606238	4.50931826105131
H3.3: K27UN	L2HG	18.2925924545404	0.204308970171176	1.1168945608935
H3.3: K27ME1	Ctrl	48.30290856258	1.11795020042479	2.31445731466959
H3.3: K27ME1	D2HG	54.7920279660254	1.31305434350977	2.39643318974057
H3.3: K27ME1	L2HG	46.9902231791241	0.113823268749775	0.242227555114789
H3.3: K27ME2	Ctrl	19.487102498687	0.43407272912324	2.22748727858585
H3.3: K27ME2	D2HG	22.5152943115579	0.50554374727504	2.24533483897444
H3.3: K27ME2	L2HG	23.9856061125807	0.262615476154623	1.09488780446902
H3.3: K27ME3	Ctrl	3.9452730163222	0.0633834423501483	1.60656669609229
H3.3: K27ME3	D2HG	4.18459676403195	0.174042916129276	4.15913231174947
H3.3: K27ME3	L2HG	5.17265856965491	0.099365727156295	1.92097981759744
H3.3: K27AC	Ctrl	4.28861205895673	0.177973082000955	4.14989930435092
H3.3: K27AC	D2HG	3.44173772698361	0.0321989700048432	0.935543976881201
H3.3: K27AC	L2HG	5.55891968409985	0.292579726586668	5.26324795487749

### Sheet: H3K9
Supplementary Table 1. Multiplexed chromatin profiling by mass spectrometry
Mark	Sample	Total Average Percent	Total Standard Deviation	Total Percent CV
H3: K9UN	Ctrl	26.5620661669689	0.575471399226543	2.16651594649729
H3: K9UN	D2HG	16.7834253292741	0.278659288525476	1.66032429649168
H3: K9UN	L2HG	20.0785921041115	0.0907749177209803	0.452098021864751
H3: K9ME1	Ctrl	31.6821305393729	0.640519139312606	2.02170475409349
H3: K9ME1	D2HG	28.2280431612151	0.779092976525742	2.75999640526341
H3: K9ME1	L2HG	24.3171740238249	0.428891927962152	1.76374083411972
H3: K9ME2	Ctrl	35.2249557521319	0.737715107673948	2.09429676183284
H3: K9ME2	D2HG	47.0195910960862	0.936370251524922	1.99144703239
H3: K9ME2	L2HG	46.2236497412564	0.635550649107355	1.37494692146757
H3: K9ME3	Ctrl	3.98085584515901	0.0916843578643161	2.3031318246756
H3: K9ME3	D2HG	4.28425430362445	0.105666456480502	2.46639085805689
H3: K9ME3	L2HG	4.02657763030509	0.0425405754993806	1.05649460671536
H3: K9AC	Ctrl	2.54999169636733	0.113023253196747	4.43229887210056
H3: K9AC	D2HG	3.68468610980023	0.0469792284931468	1.27498590363492
H3: K9AC	L2HG	5.35400650050209	0.0880287278732354	1.64416550232018

### Sheet: H4K20
Supplementary Table 1. Multiplexed chromatin profiling by mass spectrometry
Mark	Sample	Total Average Percent	Total Standard Deviation	Total Percent CV
H4: K20UN	Ctrl	0.472213426588263	0.0544949271578803	11.5403171721748
H4: K20UN	D2HG	0.224681763713465	0.0165941915657893	7.38564238215244
H4: K20UN	L2HG	0.227470362570207	0.0163130442764375	7.17150317611273
H4: K20ME1	Ctrl	2.28768272899823	0.18466887493767	8.07231145284452
H4: K20ME1	D2HG	1.37842269742359	0.0499129088562521	3.62101617664481
H4: K20ME1	L2HG	1.43077339472792	0.164052755108776	11.4660194069357
H4: K20ME2	Ctrl	94.8496545903321	0.327617801383719	0.345407479656876
H4: K20ME2	D2HG	95.901358088662	0.123881012289139	0.129175451482772
H4: K20ME2	L2HG	95.2345219804367	0.412251030068556	0.432879822878979
H4: K20ME3	Ctrl	2.10614943724281	0.172205931465565	8.17633964715259
H4: K20ME3	D2HG	2.45456769819487	0.0723813391090734	2.94884264802734
H4: K20ME3	L2HG	2.3255053803835	0.207976805316055	8.94329495302038
H4: K20AC	Ctrl	0.284299816838632	0.0341802456992299	12.0226055997182
H4: K20AC	D2HG	0.0409697520060805	0.00908678552634238	22.1792544045514
H4: K20AC	L2HG	0.78172888188171	0.0529617712286939	6.77495388186361

### Sheet: H3K4
Supplementary Table 1. Multiplexed chromatin profiling by mass spectrometry
Mark	Sample	Total Average Percent	Total Standard Deviation	Total Percent CV
H3R2UN: K4UN	Ctrl	82.5680323233119	0.844484679799552	1.02277437894221
H3R2UN: K4UN	D2HG	68.0190489945737	0.556962393841167	0.818832962345004
H3R2UN: K4UN	L2HG	72.0065707892936	1.75246132470088	2.43375195553882
H3R2UN: K4ME1	Ctrl	16.8109451777736	0.824526590835114	4.90470096782692
H3R2UN: K4ME1	D2HG	30.1572507150118	0.640549428443054	2.12403124706656
H3R2UN: K4ME1	L2HG	25.2829913363224	1.70738948242836	6.75311500809428
H3R2UN: K4ME2	Ctrl	0.419349710667577	0.0367729901366107	8.76905103334171
H3R2UN: K4ME2	D2HG	1.0650269843175	0.0480047315745362	4.50737232778182
H3R2UN: K4ME2	L2HG	1.8072888176567	0.0758625121128334	4.19758653800534
H3R2UN: K4ME3	Ctrl	0.153345497101518	0.0093074103727236	6.0695687507289
H3R2UN: K4ME3	D2HG	0.430438309175137	0.0476050177721138	11.0596609914533
H3R2UN: K4ME3	L2HG	0.555920312088317	0.029033651111416	5.22262822208293
H3R2UN: K4AC	Ctrl	0.0483272911454478	0.00285746018665219	5.91272574755383
H3R2UN: K4AC	D2HG	0.3282349969219	0.0234264566783452	7.13709899859317
H3R2UN: K4AC	L2HG	0.347228744638972	0.024967828727272	7.19059960120296

### Sheet: H3K36_H3.1
Supplementary Table 1. Multiplexed chromatin profiling by mass spectrometry
Mark	Sample	Total Average Percent	Total Standard Deviation	Total Percent CV
H3.1: K36UN	Ctrl	27.3290788270052	0.474986017816393	1.73802425183477
H3.1: K36UN	D2HG	18.5823099794553	0.641349348235611	3.45139731790445
H3.1: K36UN	L2HG	19.9502508628753	0.593199685192772	2.97339461678969
H3.1: K36ME1	Ctrl	20.803930970265	0.59581728950721	2.86396494181224
H3.1: K36ME1	D2HG	28.2321790767879	0.537437215452967	1.90363348854939
H3.1: K36ME1	L2HG	26.3338351173633	0.209742054412635	0.796473637348557
H3.1: K36ME2	Ctrl	30.4878908786914	1.10747346019463	3.63250270279821
H3.1: K36ME2	D2HG	29.9044261861352	0.592825627956973	1.98240094716089
H3.1: K36ME2	L2HG	31.7914033523248	0.239550494298418	0.753507140416626
H3.1: K36ME3	Ctrl	20.6151580501396	0.196841193225361	0.954837177316851
H3.1: K36ME3	D2HG	22.6551566306348	0.694952516958365	3.06752466243661
H3.1: K36ME3	L2HG	20.3000800674171	0.248794637518695	1.22558451342281
H3.1: K36AC	Ctrl	0.7639412738988	0.0925730376397426	12.117821199435
H3.1: K36AC	D2HG	0.625928126986857	0.0528662132687693	8.44605170936492
H3.1: K36AC	L2HG	1.6244306000196	0.10252804827733	6.31162995058659

### Sheet: H3K36_H3.3
Supplementary Table 1. Multiplexed chromatin profiling by mass spectrometry
Mark	Sample	Total Average Percent	Total Standard Deviation	Total Percent CV
H3.3: K36UN	Ctrl	10.3430554418042	0.236388588189854	2.28548120543207
H3.3: K36UN	D2HG	7.44356070702213	0.338662139235545	4.54973301844716
H3.3: K36UN	L2HG	8.17959188025729	0.162533674857331	1.98706337964894
H3.3: K36ME1	Ctrl	11.7613017501658	0.474227833140141	4.03210327575734
H3.3: K36ME1	D2HG	15.2604456539141	0.489299728436189	3.20632660102355
H3.3: K36ME1	L2HG	15.0358524803093	0.182528405295868	1.21395448335839
H3.3: K36ME2	Ctrl	54.1703536688549	0.657567964462869	1.21388900002869
H3.3: K36ME2	D2HG	53.0396788965344	0.847757066229664	1.59834501993008
H3.3: K36ME2	L2HG	54.0368658319714	0.393163673556009	0.727584154822299
H3.3: K36ME3	Ctrl	16.5478136839044	0.346714297420794	2.09522722483898
H3.3: K36ME3	D2HG	21.2379667447412	0.957937084772335	4.51049338331567
H3.3: K36ME3	L2HG	16.9572095808191	0.483041430077261	2.84859031655566
H3.3: K36AC	Ctrl	7.17747545527066	0.326516161132066	4.54917837290958
H3.3: K36AC	D2HG	3.01834799778818	0.10499464724886	3.47854678538719
H3.3: K36AC	L2HG	5.79048022664287	0.076952855753029	1.32895464177491

### Sheet: H3K79
Supplementary Table 1. Multiplexed chromatin profiling by mass spectrometry
Mark	Sample	Total Average Percent	Total Standard Deviation	Total Percent CV
H3: K79UN	Ctrl	58.2776582185081	0.50924031039783	0.873817387254079
H3: K79UN	D2HG	37.2104937186273	0.203200596752574	0.546084118875459
H3: K79UN	L2HG	41.1035178730044	0.964077566259001	2.34548675185824
H3: K79ME1	Ctrl	28.2486371898627	0.418035765091292	1.47984400904589
H3: K79ME1	D2HG	40.3149135580829	0.373563097708927	0.926612671935222
H3: K79ME1	L2HG	33.8806149869028	0.841400986766782	2.48342890792284
H3: K79ME2	Ctrl	13.3822165387418	0.417828422433571	3.12226618978962
H3: K79ME2	D2HG	22.2722982662862	0.483934545952154	2.17280920076709
H3: K79ME2	L2HG	24.827193481389	0.387490368312068	1.56074978270314
H3: K79ME3	Ctrl	0.0768194569445463	0.00701433209947152	9.13093163953888
H3: K79ME3	D2HG	0.186139317913138	0.0283591395445378	15.2354375542365
H3: K79ME3	L2HG	0.142604841132071	0.00893615339119586	6.26637449349968
H3: K79AC	Ctrl	0.0146685959427342	0.00367931072883223	25.0829100698945
H3: K79AC	D2HG	0.0161551390905166	0.0106200900490452	65.7381529774597
H3: K79AC	L2HG	0.0460688175716647	0.00475986341314202	10.3320720262411

### Sheet: H3K14
Supplementary Table 1. Multiplexed chromatin profiling by mass spectrometry
Mark	Sample	Total Average Percent	Total Standard Deviation	Total Percent CV
H3: K14UN	Ctrl	41.2018340015369	0.505618677466789	1.22717517246424
H3: K14UN	D2HG	23.1480648595996	0.506946059721778	2.19001485781454
H3: K14UN	L2HG	22.6781667195595	0.705682615462121	3.11172690539171
H3: K14AC	Ctrl	58.7981659984631	0.505618677466789	0.859922531393249
H3: K14AC	D2HG	76.8519351404004	0.506946059721772	0.659639941135686
H3: K14AC	L2HG	77.3218332804405	0.705682615462123	0.912656342358909

### Sheet: H3Q5
Supplementary Table 1. Multiplexed chromatin profiling by mass spectrometry
Mark	Sample	Total Average Percent	Total Standard Deviation	Total Percent CV
H3R2UN: Q5UN	Ctrl	99.3220476335969	0.0719339463255637	0.0724249530083501
H3R2UN: Q5UN	D2HG	99.3359812164192	0.0229152369824907	0.0230684155951168
H3R2UN: Q5UN	L2HG	99.3797026096673	0.0589130266798218	0.0592807435852509
H3R2UN: Q5ME1	Ctrl	0.677952366403086	0.0719339463255668	10.6104720464679
H3R2UN: Q5ME1	D2HG	0.664018783580789	0.0229152369824907	3.45099228351914
H3R2UN: Q5ME1	L2HG	0.620297390332724	0.058913026679821	9.49754546737982
