## Supplementary Table 2 for "Single-cell chromatin profiling reveals demethylation-dependent metabolic vulnerabilities of breast cancer epigenome"

### Sheet: Sheet1
Supplementary Table 2. Functional enrichment analysis of hypermethylated genes
Category	Term	Count	%	PValue	Genes	List Total	Pop Hits	Pop Total	Fold Enrichment	Bonferroni	Benjamini	FDR
SMART	SM00349:KRAB	13	0.0615472	2.56e-05	ZNF699, ZNF69, ZNF844, ZNF350, ZNF625, ZNF568, ZNF707, ZNF793, ZNF562, ZNF585A, ZNF256, ZNF829, ZNF266	75	392	10057	4.44697	0.00194001	0.00194001	0.0268839
UP_SEQ_FEATURE	domain:KRAB	12	0.0568128	4.36e-05	ZNF699, ZNF69, ZNF844, ZNF350, ZNF568, ZNF707, ZNF793, ZNF562, ZNF256, ZNF585A, ZNF266, ZNF829	147	343	20063	4.77492	0.0219516	0.0219516	0.0629339
INTERPRO	IPR001909:Krueppel-associated box	13	0.0615472	6.7e-05	ZNF699, ZNF69, ZNF844, ZNF350, ZNF625, ZNF568, ZNF707, ZNF793, ZNF562, ZNF585A, ZNF256, ZNF829, ZNF266	144	402	18559	4.16782	0.0225938	0.0225938	0.0912618
UP_SEQ_FEATURE	zinc finger region:C2H2-type 5	14	0.0662816	0.000196	ZNF69, ZNF844, ZNF625, ZNF568, ZNF35, ZNF793, ZNF585A, ZNF829, ZNF699, ZNF350, ZNF707, ZNF562, ZNF256, ZNF266	147	550	20063	3.47411	0.0949228	0.0486446	0.282474
KEGG_PATHWAY	hsa04146:Peroxisome	6	0.0284064	0.000229	FAR1, ECI2, EHHADH, NUDT7, CROT, SOD2	48	83	6910	10.4066	0.0179035	0.0179035	0.242214
UP_SEQ_FEATURE	zinc finger region:C2H2-type 8	12	0.0568128	0.000298	ZNF699, ZNF69, ZNF844, ZNF350, ZNF625, ZNF568, ZNF35, ZNF562, ZNF256, ZNF585A, ZNF266, ZNF829	147	427	20063	3.83559	0.140905	0.049365	0.429831
UP_SEQ_FEATURE	zinc finger region:C2H2-type 6	13	0.0615472	0.000308	ZNF699, ZNF69, ZNF844, ZNF350, ZNF625, ZNF568, ZNF707, ZNF35, ZNF562, ZNF585A, ZNF256, ZNF829, ZNF266	147	501	20063	3.54147	0.145006	0.0384082	0.443344
UP_SEQ_FEATURE	zinc finger region:C2H2-type 4	14	0.0662816	0.000372	ZNF69, ZNF844, ZNF625, ZNF568, ZNF35, ZNF793, ZNF585A, ZNF829, ZNF699, ZNF350, ZNF707, ZNF562, ZNF256, ZNF266	147	588	20063	3.2496	0.172714	0.0372109	0.536323
GOTERM_CC_DIRECT	GO:0005782~peroxisomal matrix	5	0.023672	0.000401	FAR1, ECI2, EHHADH, NUDT7, CROT	139	46	18224	14.2509	0.0618354	0.0618354	0.483051
UP_SEQ_FEATURE	zinc finger region:C2H2-type 7	12	0.0568128	0.000588	ZNF699, ZNF69, ZNF844, ZNF350, ZNF625, ZNF568, ZNF707, ZNF35, ZNF562, ZNF256, ZNF266, ZNF829	147	463	20063	3.53736	0.258721	0.048672	0.845518
UP_SEQ_FEATURE	zinc finger region:C2H2-type 3	13	0.0615472	0.00240792	ZNF699, ZNF69, ZNF844, ZNF350, ZNF625, ZNF568, ZNF707, ZNF35, ZNF793, ZNF585A, ZNF256, ZNF829, ZNF266	147	636	20063	2.78975	0.706862	0.160796	3.42053
GOTERM_BP_DIRECT	GO:0044255~cellular lipid metabolic process	4	0.0189376	0.00326139	ECI2, EHHADH, NUDT7, ABHD1	123	41	16792	13.3191	0.899718	0.899718	4.81061
SMART	SM00355:ZnF_C2H2	14	0.0662816	0.00340832	ZNF69, ZNF844, ZNF625, ZNF568, ZNF35, ZNF793, ZNF585A, ZNF829, ZNF699, ZNF350, ZNF707, ZNF562, ZNF256, ZNF266	75	762	10057	2.46366	0.228543	0.121674	3.52893
INTERPRO	IPR013087:Zinc finger C2H2-type/integrase DNA-binding domain	14	0.0662816	0.00345279	ZNF69, ZNF844, ZNF625, ZNF568, ZNF35, ZNF793, ZNF585A, ZNF829, ZNF699, ZNF350, ZNF707, ZNF562, ZNF256, ZNF266	144	712	18559	2.5342	0.692549	0.445517	4.60286
INTERPRO	IPR007087:Zinc finger, C2H2	15	0.071016	0.00350819	ZNF69, ZNF844, ADAMTS17, ZNF625, ZNF568, ZNF35, ZNF793, ZNF585A, ZNF829, ZNF699, ZNF350, ZNF707, ZNF562, ZNF256, ZNF266	144	799	18559	2.41956	0.698322	0.329321	4.67508
UP_SEQ_FEATURE	short sequence motif:Microbody targeting signal	4	0.0189376	0.00376509	ECI2, EHHADH, NUDT7, CROT	147	43	20063	12.6961	0.8534	0.213377	5.30012
GOTERM_BP_DIRECT	GO:0008630~intrinsic apoptotic signaling pathway in response to DNA damage	4	0.0189376	0.00480677	BAK1, MLH1, BRCA1, SOD2	123	47	16792	11.6188	0.966363	0.816596	7.01381
UP_KEYWORDS	Peroxisome	5	0.023672	0.00543124	FAR1, ECI2, EHHADH, NUDT7, CROT	150	97	20581	7.07251	0.670768	0.670768	6.61895
UP_SEQ_FEATURE	zinc finger region:C2H2-type 14	6	0.0284064	0.00570933	ZNF699, ZNF69, ZNF568, ZNF256, ZNF585A, ZNF266	147	156	20063	5.24935	0.945762	0.276619	7.93351
GOTERM_MF_DIRECT	GO:0030145~manganese ion binding	4	0.0189376	0.006029	NUDT16, GALNT3, NUDT7, SOD2	126	50	16881	10.7181	0.799826	0.799826	7.62612
INTERPRO	IPR015880:Zinc finger, C2H2-like	14	0.0662816	0.00606109	ZNF69, ZNF844, ZNF625, ZNF568, ZNF35, ZNF793, ZNF585A, ZNF829, ZNF699, ZNF350, ZNF707, ZNF562, ZNF256, ZNF266	144	762	18559	2.36791	0.874207	0.404456	7.9489
UP_SEQ_FEATURE	zinc finger region:C2H2-type 9	9	0.0426096	0.00727538	ZNF69, ZNF844, ZNF625, ZNF568, ZNF35, ZNF256, ZNF585A, ZNF266, ZNF829	147	385	20063	3.19051	0.975686	0.310418	10.0049
UP_KEYWORDS	Oxidoreductase	11	0.0520784	0.00994286	TM7SF2, FAR1, TET3, HTATIP2, IVD, EHHADH, PNPO, AASS, P4HTM, SOD2, HSD17B8	150	582	20581	2.59325	0.869775	0.639133	11.8079
GOTERM_BP_DIRECT	GO:0019835~cytolysis	3	0.0142032	0.0100455	BAK1, MICA, GSDMD	123	21	16792	19.5029	0.999181	0.906451	14.1334
GOTERM_BP_DIRECT	GO:0055114~oxidation-reduction process	11	0.0520784	0.0110971	TM7SF2, C15ORF48, FAR1, HTATIP2, TMX4, PNPO, AASS, CYB5A, P4HTM, SOD2, HSD17B8	123	592	16792	2.5367	0.999613	0.859704	15.4996
UP_SEQ_FEATURE	zinc finger region:C2H2-type 1; degenerate	5	0.023672	0.0125344	ZNF69, ZNF844, ZNF625, ZNF562, ZNF266	147	123	20063	5.54809	0.998372	0.442151	16.648
UP_SEQ_FEATURE	zinc finger region:C2H2-type 10	8	0.0378752	0.0125396	ZNF699, ZNF69, ZNF568, ZNF35, ZNF256, ZNF585A, ZNF266, ZNF829	147	341	20063	3.20195	0.998376	0.414478	16.6543
UP_KEYWORDS	Fatty acid metabolism	5	0.023672	0.0126676	EHHADH, ELOVL2, BRCA1, CROT, HSD17B8	150	124	20581	5.53253	0.925778	0.579746	14.8118
GOTERM_MF_DIRECT	GO:0005102~receptor binding	8	0.0378752	0.0160827	ECI2, RND1, EHHADH, NUDT7, GFRA1, HSPA1A, TNFSF12, CROT	126	353	16881	3.03629	0.986603	0.884257	19.1587
UP_SEQ_FEATURE	zinc finger region:C2H2-type 13	6	0.0284064	0.0169368	ZNF699, ZNF69, ZNF568, ZNF256, ZNF585A, ZNF266	147	204	20063	4.01421	0.999833	0.487688	21.8549
GOTERM_BP_DIRECT	GO:0051881~regulation of mitochondrial membrane potential	3	0.0142032	0.0174947	BAK1, UBB, SOD2	123	28	16792	14.6272	0.999996	0.916679	23.3843
UP_SEQ_FEATURE	zinc finger region:C2H2-type 2; degenerate	4	0.0189376	0.0180296	ZNF699, ZNF844, ZNF266, ZNF829	147	76	20063	7.18332	0.999905	0.483916	23.0997
GOTERM_MF_DIRECT	GO:0004165~dodecenoyl-CoA delta-isomerase activity	2	0.0094688	0.0220515	ECI2, EHHADH	126	3	16881	89.3175	0.997345	0.861532	25.3606
INTERPRO	IPR010441:Protein of unknown function DUF1042	2	0.0094688	0.022939	SPEF2, SPATA4	144	3	18559	85.9213	0.999634	0.794573	27.1055
UP_SEQ_FEATURE	zinc finger region:C2H2-type 11	7	0.0331408	0.0229947	ZNF699, ZNF69, ZNF568, ZNF35, ZNF256, ZNF585A, ZNF266	147	301	20063	3.17402	0.999993	0.545882	28.5263
UP_SEQ_FEATURE	binding site:Substrate	7	0.0331408	0.0229947	NUDT16, HTATIP2, NT5C3B, IVD, PNPO, GAMT, HSD17B8	147	301	20063	3.17402	0.999993	0.545882	28.5263
UP_KEYWORDS	Lipid biosynthesis	5	0.023672	0.0268951	TM7SF2, FAR1, ELOVL2, BRCA1, HSD17B8	150	156	20581	4.39765	0.996158	0.751033	29.0239
UP_KEYWORDS	Metal-binding	37	0.175173	0.0277152	GALNT3, ADAMTS17, ZNF844, S100A6, EFCAB6, NT5C3B, ZNF35, ZNF829, ZNF699, BAK1, ZNF350, NSMCE1, NUDT7, ZNF707, RASA3, ZNF562, ZNF266, NUDT16, ZNF69, AGBL2, KCND3, ZNF625, ZNF568, HPCAL4, CYB5A, ZNF793, ZNF585A, P4HTM, BRCA1, SOD2, TET3, CA8, PHF21B, NEK9, RNF26, MAP3K13, ZNF256	150	3640	20581	1.39468	0.996765	0.682331	29.7723
UP_SEQ_FEATURE	zinc finger region:C2H2-type 2	10	0.047344	0.0360939	ZNF69, ZNF350, ZNF625, ZNF568, ZNF707, ZNF35, ZNF793, ZNF562, ZNF256, ZNF585A	147	615	20063	2.21924	1	0.689469	41.1811
GOTERM_CC_DIRECT	GO:0002177~manchette	2	0.0094688	0.0372971	SPEF2, LRGUK	139	5	18224	52.4432	0.997627	0.951288	36.7756
GOTERM_BP_DIRECT	GO:0045599~negative regulation of fat cell differentiation	3	0.0142032	0.0373174	MSX2, TRIB2, SOD2	123	42	16792	9.75145	1	0.988465	43.6719
UP_KEYWORDS	Lipid metabolism	8	0.0378752	0.0384449	TM7SF2, FAR1, EHHADH, ELOVL2, BRCA1, PLCXD2, CROT, HSD17B8	150	433	20581	2.535	0.999664	0.736293	38.9189
GOTERM_MF_DIRECT	GO:0031072~heat shock protein binding	3	0.0142032	0.0386292	HSPA1L, BAK1, HSPA1A	126	42	16881	9.56973	0.999972	0.92718	40.3557
UP_SEQ_FEATURE	zinc finger region:C2H2-type 12	6	0.0284064	0.0394643	ZNF699, ZNF69, ZNF568, ZNF256, ZNF585A, ZNF266	147	256	20063	3.19882	1	0.700474	44.0815
UP_KEYWORDS	Tumor suppressor	5	0.023672	0.0399443	MAF, HTATIP2, MLH1, PHLDA3, BRCA1	150	177	20581	3.87589	0.999755	0.695163	40.1058
GOTERM_BP_DIRECT	GO:0006635~fatty acid beta-oxidation	3	0.0142032	0.0406207	ECI2, EHHADH, CROT	123	44	16792	9.3082	1	0.984557	46.5194
GOTERM_BP_DIRECT	GO:0006351~transcription, DNA-templated	22	0.104157	0.0426345	MAF, ZNF69, ZNF844, EID1, ZNF625, ZNF568, EFCAB6, ARNT2, ZNF35, DEPDC1, ZNF793, ZNF585A, ZNF829, BRCA1, ZNF699, MSX2, ZNF350, ILF2, ZNF707, ZNF562, ZNF256, ZNF266	123	1955	16792	1.53629	1	0.978381	48.1888
GOTERM_BP_DIRECT	GO:0048666~neuron development	3	0.0142032	0.0440299	PACSIN1, ATAT1, SOD2	123	46	16792	8.9035	1	0.970467	49.3169
GOTERM_CC_DIRECT	GO:0005777~peroxisome	4	0.0189376	0.0445067	FAR1, EHHADH, NUDT7, CROT	139	104	18224	5.04261	0.999282	0.91045	42.256
UP_SEQ_FEATURE	zinc finger region:C2H2-type 1	9	0.0426096	0.0498607	ZNF699, ZNF350, ZNF568, ZNF707, ZNF35, ZNF793, ZNF256, ZNF585A, ZNF829	147	554	20063	2.21723	1	0.764564	52.2113
INTERPRO	IPR016040:NAD(P)-binding domain	5	0.023672	0.0500596	FAR1, HTATIP2, EHHADH, AASS, HSD17B8	144	179	18559	3.60005	1	0.945998	50.3249
KEGG_PATHWAY	hsa03460:Fanconi anemia pathway	3	0.0142032	0.0501069	MLH1, BRCA1, UBE2T	48	53	6910	8.14858	0.982769	0.868734	42.024
UP_KEYWORDS	Zinc	25	0.11836	0.0513303	AGBL2, ZNF69, ADAMTS17, ZNF844, KCND3, ZNF625, ZNF568, ZNF35, ZNF793, ZNF585A, BRCA1, ZNF829, ZNF699, BAK1, ZNF350, TET3, CA8, NSMCE1, ZNF707, PHF21B, RNF26, RASA3, ZNF256, ZNF562, ZNF266	150	2348	20581	1.46089	0.999979	0.739125	48.4498
UP_KEYWORDS	Alternative splicing	88	0.416627	0.0522156	TM7SF2, HTATIP2, MICA, GNPDA2, NT5C3B, EHHADH, FAM189B, SGPP2, ARNT2, MLH1, TTLL6, TNFSF12, TMEM232, ZNF829, STARD3, BAK1, ATAT1, GSTM4, PRRT3, SH3D21, N4BP2L1, ANO9, NUDT16, KCND3, PTPRG, FUT11, CYB5A, DEPDC1, ZNF793, WDR90, RNASEH2C, KLHDC9, SPEF2, RANGRF, FBXL7, MAP3K13, CROT, SGCB, DCBLD2, GALNT3, NETO2, ADAMTS17, EID1, EFCAB6, CRELD1, HSPA1A, CHCHD5, ABHD1, AMPH, ANKRD35, C1ORF56, IVD, GOLPH…	150	10587	20581	1.14047	0.999982	0.70346	49.0514
UP_KEYWORDS	Fatty acid biosynthesis	3	0.0142032	0.0545608	ELOVL2, BRCA1, HSD17B8	150	52	20581	7.91577	0.999989	0.681635	50.6142
GOTERM_BP_DIRECT	GO:0085020~protein K6-linked ubiquitination	2	0.0094688	0.0566777	BRCA1, UBE2T	123	8	16792	34.1301	1	0.983554	58.5459
GOTERM_MF_DIRECT	GO:0003857~3-hydroxyacyl-CoA dehydrogenase activity	2	0.0094688	0.0577371	EHHADH, HSD17B8	126	8	16881	33.494	1	0.957738	54.165
GOTERM_BP_DIRECT	GO:0007283~spermatogenesis	7	0.0331408	0.0619463	ATAT1, MNS1, MLH1, SPEF2, LRGUK, GAMT, ZNF35	123	385	16792	2.48219	1	0.983306	61.906
INTERPRO	IPR011992:EF-hand-like domain	6	0.0284064	0.0649777	S100A6, EFCAB6, HPCAL4, RHBDL1, SPEF2, P4HTM	144	279	18559	2.77165	1	0.962102	59.9609
GOTERM_MF_DIRECT	GO:0005546~phosphatidylinositol-4,5-bisphosphate binding	3	0.0142032	0.0687517	GSDMD, TTPA, PHLDA3	126	58	16881	6.9298	1	0.957482	60.7164
GOTERM_MF_DIRECT	GO:0000977~RNA polymerase II regulatory region sequence-specific DNA binding	5	0.023672	0.0688949	MSX2, DLX2, PHF21B, ZNF793, ZNF256	126	208	16881	3.22058	1	0.933633	60.7956
UP_SEQ_FEATURE	region of interest:Substrate binding	4	0.0189376	0.0707075	NT5C3B, IVD, PNPO, GAMT	147	131	20063	4.16742	1	0.859777	65.3078
UP_SEQ_FEATURE	zinc finger region:C2H2-type 15	4	0.0189376	0.0732686	ZNF699, ZNF568, ZNF256, ZNF585A	147	133	20063	4.10475	1	0.855796	66.6629
GOTERM_BP_DIRECT	GO:0097202~activation of cysteine-type endopeptidase activity	2	0.0094688	0.0771003	BAK1, CYFIP2	123	11	16792	24.8219	1	0.990969	70.2075
GOTERM_BP_DIRECT	GO:0006355~regulation of transcription, DNA-templated	17	0.0804848	0.0781439	ZNF69, ZNF844, ZNF625, ZNF568, EFCAB6, ARNT2, ZNF35, ZNF793, ZNF585A, ZNF829, ZNF699, PPIE, ZNF350, ZNF707, PHF21B, ZNF562, ZNF266	123	1504	16792	1.54312	1	0.9878	70.7119
GOTERM_MF_DIRECT	GO:0050072~m7G(5')pppN diphosphatase activity	2	0.0094688	0.0785252	NUDT16, NUDT7	126	11	16881	24.3593	1	0.934071	65.7938
GOTERM_CC_DIRECT	GO:0005739~mitochondrion	16	0.0757504	0.078892	TMEM223, C15ORF48, ECI2, EHHADH, FAM110B, AASS, HSPA1A, SOD2, STARD3, BAK1, UQCC1, IVD, THNSL1, DNAJC4, UBB, CROT	139	1331	18224	1.57605	0.999998	0.961863	62.8879
GOTERM_CC_DIRECT	GO:0005622~intracellular	16	0.0757504	0.0792831	ZNF69, ZNF844, ZNF625, ZNF568, HPCAL4, ZNF793, CSTF2T, ZNF585A, ZNF350, RND1, ZNF707, GFRA1, ZNF562, MAP3K13, ZNF266, ANO9	139	1332	18224	1.57487	0.999998	0.927688	63.0775
GOTERM_CC_DIRECT	GO:0005634~nucleus	50	0.23672	0.0821128	C15ORF48, S100A6, HTATIP2, GNPDA2, ARNT2, MLH1, C2ORF70, ZNF829, ZNF350, NSMCE1, NUDT16, ZNF793, DEPDC1, RNASEH2C, NEK9, RANGRF, UBB, UBE2T, EID1, ZNF844, EFCAB6, ZNF35, TRIB2, MSX2, ZNF699, HOXA5, ZNF707, TCTEX1D4, ZNF562, ZNF266, ZNF69, MAF, MORN3, ZNF625, ZNF568, GGH, ZNF585A, BRCA1, FBXO38, DLX2, PPIE, TET3, ILF2, DYRK1B, CYFIP2, PHF21B, GAMT, THNSL1, ZNF256, PLCXD2	139	5415	18224	1.2106	0.999999	0.896744	64.4232
UP_KEYWORDS	Zinc-finger	19	0.0899536	0.0931403	ZNF69, ZNF844, ZNF625, ZNF568, ZNF35, ZNF793, ZNF585A, ZNF829, BRCA1, ZNF699, ZNF350, NSMCE1, ZNF707, PHF21B, RNF26, RASA3, ZNF562, ZNF256, ZNF266	150	1781	20581	1.46374	1	0.83686	70.7528
UP_SEQ_FEATURE	binding site:2-oxoglutarate	2	0.0094688	0.0972276	TET3, P4HTM	147	14	20063	19.4976	1	0.916189	77.1596
