## Supplementary Table 3 for "Single-cell chromatin profiling reveals demethylation-dependent metabolic vulnerabilities of breast cancer epigenome"

### Sheet: Sheet1
Supplementary Table 3. CpG assays used for oxBS pyrosequencing.
Gene symbol	Assay ID	Amplicon (bp)	Catalog No.
BMPR1A	Hs_BMPR1A_01	147	PM00146629
BNIP3	Hs_BNIP3_01	94	PM00150073
GPR137B	Hs_GPR137B_01	149	PM00000581
GSTP1	Hs_GSTP1_01	182	PM00151809
KLF4	Hs_KLF4_01	105	PM00039543
NCOR1	Hs_NCOR1_01	194	PM00065513
PTPRG	Hs_PTPRG_04	205	PM00014805
RAD51C	Hs_RAD51C/TEX14_02	154	PM00178444
SOCS1	Hs_SOCS1_01	108	PM00176785
TTLL6	Hs_TTLL6_02	124	PM00182014
VHL	Hs_VHL_01	209	PM00014504
XRCC3	Hs_ZFYVE21/XRCC3_01	162	PM00165158
ZNF256	Hs_ZNF256_01	79	PM00190715
ZNF713	Hs_ZNF713_01	145	PM00129871
