## Supplementary Table 4 for "Single-cell chromatin profiling reveals demethylation-dependent metabolic vulnerabilities of breast cancer epigenome"

### Sheet: Sheet1
Supplementary Table 4. PCR and sequencing primers used for pyrosequencing
Gene symbol	Forward primer	Reverse primer*	Sequencing primer	Amplicon (bp)
BRCA1	5'-TGAGGGATAAGTGGTAAGAGT-3'	5'-Biosg-CTAACTAACCCAAACTACTTCCT-3'	5'-GGATAAGTGGTAAGAGTTAAT-3'	187
FHIT	5'-GTTATGAAAGTAGGTTTATATGGGAGTTG-3'	5'-Biosg-CCTAAACTCTCCCTCCTTAACTT-3'	5'-GGTTTATATGGGAGTTGT-3'	230
MLH1	5'-AGAGAAATTTTTTAGTTAAAAGGTTGATTA-3'	5'-Biosg-ACAAAATCTTACTATATTCCCCAAAC-3'	5'-AGTTAAAAGGTTGATTAAAAGT-3'	157
MSH2	5'-AAGAAGAGTTTGGGATATAGTAGGT-3'	5'-Biosg-AATTTATTCTACACAACCTCCTTAC-3'	5'-GGATATAGTAGGTTATATAAATGTT-3'	120
MSH6	5'-AGAAGGTTTTTTTTTGTTAGGTAAGTAATA-3'	5'-Biosg-ACCTCAACCTCCCCAATA-3'	5'-AGGTAAGTAATAAAATTAATTTAAA-3'	254
NOTCH1	5'-GGTTTAGGTAGGGGTAGGAGAAGA-3'	5'-Biosg-CCCCTTTAATTTCATAAAAAAACTTCCT-3'	5'-GGGATTTGTATTTAGTTAAGG-3'	196
*Biosg indicates a biotinylation modification on the 5' end of oligos.
