## Supplementary Table 5 for "Single-cell chromatin profiling reveals demethylation-dependent metabolic vulnerabilities of breast cancer epigenome"

### Sheet: Sheet1
Supplementary Table 5. PCR primers used for MeDIP validation.
Gene symbol	Forward primer	Reverse primer	Amplicon (bp)
BNIP3	TCGCTTTCTCATTTCCCGCT	GCAAGACCAGACACGACTGT	123
BRCA1	CAGAGGATGGGAGGGACAGA	CCTTTTACGTCATCCGGGGG	85
PTPRG	ACACATTTACTCGAAAGCCCG	ATGAGTTTTGTCCCTTGGCTC	122
TTLL6	CGCCTAGACCGACTGAAGA	CAGATTCTCCACCTGAGACCAA	90
ZNF256	ACGTACCCAGGTTTCTACCG	GTGCCTCTGGGAACACATGA	78
