## Supplementary Table 6 for "Single-cell chromatin profiling reveals demethylation-dependent metabolic vulnerabilities of breast cancer epigenome"

### Sheet: Sheet1
Supplementary Table 6. Metal-labeled antibodies used for mass cytometry analysis
Antigen	Localization	Type	Clone	Source	Catalog No.	Metal tag
H3K27me3	Chromatin	Mouse IgG1	MABI 0323	Active Motif	61017	163Dy
H3K27me2me3	Chromatin	Mouse IgG1	mAbcam 6147	Abcam	ab6147	151Eu
H3K9me3	Chromatin	Mouse IgG2b	MABI 0319	Active Motif	61013	173Yb
H3K9me2	Chromatin	Rabbit IgG	Polyclonal	Invitrogen	PA5-24987	158Gd
H4K20me2me3	Chromatin	Mouse IgG1	6F8-D9	Abcam	ab78517	143Nd
H3K4me3	Chromatin	Mouse IgG1	mAbcam12209	Abcam	ab12209	160Gd
H3K36me3	Chromatin	Mouse IgG1	MABI 0333	Active Motif	61021	142Nd
H3K36me1	Chromatin	Rabbit IgG	Polyclonal	Boster	CI1064	164Dy
H3K79me3	Chromatin	Rabbit IgG	Polyclonal	Boster	CI1055	153Eu
H3K79me2	Chromatin	Rabbit IgG	Polyclonal	Boster	CI1046	159Tb
BRCA1	Nucleus, Cytoplasm	Mouse IgG1	MS110	Abcam	ab16780	169Tm
MSH2	Nucleus, Cytoplasm	Mouse IgG1	3A2B8C	Abcam	ab52266	165Ho
MLH1	Nucleus, Cytoplasm	Mouse IgG1	4C9C7	CST	3515S	166Er
H3S28ph	Chromatin	Rat IgG2a	HTA28	Fluidigm	3175012A	175Lu
EpCAM	Cell membrane	Mouse IgG2b	9C4	Fluidigm	3141006B	141Pr
CD20	Cell membrane	Mouse IgG1	2H7	Fluidigm	3171012B	171Yb
Ki67	Nucleus	Mouse IgG1	B56	Fluidigm	3168007B	162Dy
p53	Cytoplasm, Nucleus	Mouse IgG2b	DO-7	Fluidigm	3150024A	150Nd
KRT8/18	Cytoplasm, Nucleus	Mouse IgG1	C51	Fluidigm	3174014A	174Yb
